# A major 6 Mb superlocus is involved in pyrethroid resistance in the common bed bug *Cimex lectularius*

**DOI:** 10.1101/2023.01.06.522975

**Authors:** Chloé Haberkorn, Jean-Philippe David, Hélène Henri, Jean-Marie Delpuech, Romain Lasseur, Fabrice Vavre, Julien Varaldi

## Abstract

In the last few years, the bed bug *Cimex lectularius* has been an increasing problem world-wide, mainly due to the development of insecticide resistance to pyrethroids. The characterization of resistance alleles is a prerequisite to improve surveillance and resistance management. To identify genomic variants associated with pyrethroid resistance in *Cimex lectularius*, we compared the genetic composition of two recent and resistant populations with that of two ancient-susceptible strains using a genome-wide pool-seq design. We identified a large 6 Mb “superlocus” showing particularly high genetic differentiation and association with the resistance phenotype. This superlocus contained several clustered resistance genes, and was also characterized by a high density of structural variants (inversions, duplications). The possibility that this superlocus constitutes a resistance “supergene” that evolved after the clustering of alleles adapted to insecticide and after reduction in recombination is discussed.
