## Supplemental Table 1 for "A major 6 Mb superlocus is involved in pyrethroid resistance in the common bed bug *Cimex lectularius*"

### Sheet: supplementary_table_3
Scaffold	Gene name	Gene start	Gene end	Product	Resistance mechanism category
NW_019392863.1	LOC106666204	894581	903819	ABC transporter F family member 4-like	ABC transporter / MRP
NW_019392637.1	LOC106663218	1401594	1413659	ABC transporter G family member 1	ABC transporter / MRP
NW_019392689.1	LOC106671981	1926150	2117072	ABC transporter G family member 14	ABC transporter / MRP
NW_019392653.1	LOC106661187	1452064	1462393	ABC transporter G family member 20-like	ABC transporter / MRP
NW_019392700.1	LOC106668456	694634	737446	ABC transporter G family member 20-like	ABC transporter / MRP
NW_019394219.1	LOC106668230	520600	672495	ABC transporter G family member 20	ABC transporter / MRP
NW_019392653.1	LOC106660996	1404658	1420128	ABC transporter G family member 23-like	ABC transporter / MRP
NW_019392653.1	LOC106661276	1427987	1437993	ABC transporter G family member 23-like	ABC transporter / MRP
NW_019392709.1	LOC106663888	60749	80839	ABC transporter G family member 23-like	ABC transporter / MRP
NW_019392717.1	LOC106664452	459642	469182	ABC transporter G family member 23-like	ABC transporter / MRP
NW_019392709.1	LOC106665422	12650	27132	ABC transporter G family member 23-like	ABC transporter / MRP
NW_019394148.1	LOC106666459	209174	216953	ABC transporter G family member 23-like	ABC transporter / MRP
NW_019392754.1	LOC106673832	449700	459353	ABC transporter G family member 23-like	ABC transporter / MRP
NW_019392717.1	LOC106664468	482976	504713	ABC transporter G family member 23-like	ABC transporter / MRP
NW_019394148.1	LOC106666528	169442	190754	ABC transporter G family member 23-like	ABC transporter / MRP
NW_019392754.1	LOC106673850	385063	445710	ABC transporter G family member 23-like	ABC transporter / MRP
NW_019392661.1	LOC106662535	809918	847628	ABC transporter G family member 23	ABC transporter / MRP
NW_019392718.1	LOC106666490	446063	464729	ABC transporter G family member 37-like	ABC transporter / MRP
NW_019392633.1	LOC106668775	694387	715869	ATP-binding cassette sub-family A member 1-like	ABC transporter / MRP
NW_019392832.1	LOC106672589	633502	648482	ATP-binding cassette sub-family A member 2-like	ABC transporter / MRP
NW_019392812.1	LOC106662935	337138	354135	ATP-binding cassette sub-family A member 3-like	ABC transporter / MRP
NW_019392756.1	LOC106663172	255818	268201	ATP-binding cassette sub-family A member 3-like	ABC transporter / MRP
NW_019392653.1	LOC106671149	916833	934568	ATP-binding cassette sub-family A member 3-like	ABC transporter / MRP
NW_019392832.1	LOC106672550	648491	650627	ATP-binding cassette sub-family A member 7-like	ABC transporter / MRP
NW_019392702.1	LOC106672494	1490242	1495435	ATP-binding cassette sub-family B member 10 mitochondrial	ABC transporter / MRP
NW_019392681.1	LOC106668646	1185942	1197855	ATP-binding cassette sub-family B member 6 mitochondrial	ABC transporter / MRP
NW_019392747.1	LOC106670188	1096932	1106296	ATP-binding cassette sub-family B member 7 mitochondrial	ABC transporter / MRP
NW_019392707.1	LOC106666896	528060	543937	ATP-binding cassette sub-family B member 8 mitochondrial	ABC transporter / MRP
NW_019392641.1	LOC106661463	1985786	2060192	ATP-binding cassette sub-family C member Sur	ABC transporter / MRP
NW_019392657.1	LOC106663905	2409303	2427417	ATP-binding cassette sub-family D member 2	ABC transporter / MRP
NW_019392637.1	LOC106671881	2072411	2083220	ATP-binding cassette sub-family D member 3	ABC transporter / MRP
NW_019392747.1	LOC106670179	1302489	1306793	ATP-binding cassette sub-family E member 1	ABC transporter / MRP
NW_019392677.1	LOC106673881	3040630	3046011	ATP-binding cassette sub-family F member 1	ABC transporter / MRP
NW_019392637.1	LOC106671934	2226141	2231152	ATP-binding cassette sub-family F member 2	ABC transporter / MRP
NW_019392654.1	LOC106672894	538104	550426	ATP-binding cassette sub-family F member 3	ABC transporter / MRP
NW_019394173.1	LOC106663239	395611	433682	ATP-binding cassette sub-family G member 1-like	ABC transporter / MRP
NW_019392668.1	LOC106670261	644977	687162	ATP-binding cassette sub-family G member 1-like	ABC transporter / MRP
NW_019392755.1	LOC106672532	989292	1008389	ATP-binding cassette sub-family G member 1-like	ABC transporter / MRP
NW_019392801.1	LOC106669255	192409	271461	ATP-binding cassette sub-family G member 1-like	ABC transporter / MRP
NW_019392682.1	LOC106665537	716378	959324	ATP-binding cassette sub-family G member 1-like	ABC transporter / MRP
NW_019392644.1	LOC106670073	1346254	1453427	ATP-binding cassette sub-family G member 4-like	ABC transporter / MRP
NW_019392644.1	LOC106670072	647119	719373	ATP-binding cassette sub-family G member 4	ABC transporter / MRP
NW_019392682.1	LOC106665518	973424	1009568	ATP-binding cassette sub-family G member 4	ABC transporter / MRP
NW_019392644.1	LOC106670075	749946	794199	ATP-binding cassette sub-family G member 4	ABC transporter / MRP
NW_019392778.1	LOC106670850	339196	345679	ATP-binding cassette sub-family G member 5	ABC transporter / MRP
NW_019392661.1	LOC106662553	104201	110581	multidrug resistance protein 1-like	ABC transporter / MRP
NW_019392661.1	LOC106662607	112026	119542	multidrug resistance protein 1-like	ABC transporter / MRP
NW_019394211.1	LOC106667059	389439	435066	multidrug resistance-associated protein 1-like	ABC transporter / MRP
NW_019394211.1	LOC106667036	318923	358929	multidrug resistance-associated protein 1	ABC transporter / MRP
NW_019392873.1	LOC106667966	700021	715769	multidrug resistance-associated protein 4-like	ABC transporter / MRP
NW_019392640.1	LOC106672163	2029711	2031885	multidrug resistance-associated protein 4-like	ABC transporter / MRP
NW_019392708.1	LOC106672929	1515815	1544980	multidrug resistance-associated protein 5-like	ABC transporter / MRP
NW_019392644.1	LOC106670079	954176	969607	multidrug resistance-associated protein 7	ABC transporter / MRP
NW_019392640.1	LOC106672210	2015525	2029701	probable multidrug resistance-associated protein lethal(2)03659	ABC transporter / MRP
NW_019392640.1	LOC106672227	2056017	2115401	probable multidrug resistance-associated protein lethal(2)03659	ABC transporter / MRP
NW_019392664.1	LOC106662258	1919075	1922947	hexamerin-like	Binding / Sequestration
NW_019392769.1	LOC106673360	90822	94449	hexamerin-like	Binding / Sequestration
NW_019392805.1	LOC106671104	633052	639523	protein NPC2 homolog	Binding / Sequestration
NW_019392805.1	LOC106671106	644144	652415	protein NPC2 homolog	Binding / Sequestration
NW_019392670.1	LOC112126357	1200496	1210727	protein NPC2 homolog	Binding / Sequestration
NW_019392865.1	LOC106670274	275530	277710	SAP30-binding protein	Binding / Sequestration
NW_019392683.1	LOC106662425	1552886	1558158	acyl-coenzyme A thioesterase 9 mitochondrial-like	CCE
NW_019392685.1	LOC106663204	1041829	1062754	acyl-protein thioesterase 1	CCE
NW_019392863.1	LOC106670324	636891	640544	arginine esterase-like	CCE
NW_019392734.1	LOC112126927	50860	51759	arginine esterase-like	CCE
NW_019392656.1	LOC106669634	2048057	2055481	carboxylesterase 5A	CCE
NW_019392668.1	LOC106670290	523854	536542	carboxylesterase 5A-like	CCE
NW_019392778.1	LOC106670743	459396	460624	cholinesterase 1-like	CCE
NW_019392778.1	LOC106670868	435834	439198	cholinesterase 1-like	CCE
NW_019392778.1	LOC106670882	449281	451226	cholinesterase 1-like	CCE
NW_019392778.1	LOC106670883	444562	446480	cholinesterase 1-like	CCE
NW_019392777.1	LOC106670903	44383	46471	cholinesterase 1-like	CCE
NW_019392637.1	LOC106671954	2755058	2757370	cholinesterase 1-like	CCE
NW_019392637.1	LOC106671958	2763409	2766041	cholinesterase 1-like	CCE
NW_019392637.1	LOC106663242	1099206	1101586	cholinesterase 1-like	CCE
NW_019392707.1	LOC106666937	86601	128502	cholinesterase 2	CCE
NW_019392778.1	LOC106670890	455161	457278	cholinesterase-like	CCE
NW_019392732.1	LOC106661624	1875148	1881078	ester hydrolase C11orf54 homolog	CCE
NW_019392777.1	LOC106670759	81232	89923	esterase E4-like	CCE
NW_019392777.1	LOC106670825	39138	41232	esterase E4-like	CCE
NW_019392743.1	LOC106663701	443360	461837	esterase E4-like	CCE
NW_019392666.1	LOC106660901	234405	238450	esterase OVCA2	CCE
NW_019392778.1	LOC106670891	457348	459400	esterase SG1-like	CCE
NW_019392778.1	LOC106670908	440717	444255	esterase-5A-like	CCE
NW_019392638.1	LOC106670923	230610	234244	liver carboxylesterase-like	CCE
NW_019392737.1	LOC106665627	949827	956638	lysosomal thioesterase PPT2 homolog	CCE
NW_019392795.1	LOC106667550	137560	153207	neuropathy target esterase sws	CCE
NW_019392685.1	LOC106663184	118288	119658	palmitoyl-protein thioesterase 1	CCE
NW_019392777.1	LOC106670761	76628	78620	para-nitrobenzyl esterase-like	CCE
NW_019392645.1	LOC106670478	1193850	1213409	resistance to inhibitors of cholinesterase protein 3	CCE
NW_019392641.1	LOC106661555	1361158	1365409	ubiquitin thioesterase OTU1	CCE
NW_019392811.1	LOC106672454	383175	391075	ubiquitin thioesterase otubain-like	CCE
NW_019392688.1	LOC106662178	3779390	3792108	ubiquitin thioesterase trabid	CCE
NW_019392663.1	LOC106663630	632384	635691	venom carboxylesterase-6-like	CCE
NW_019392665.1	LOC106667314	984011	986758	venom carboxylesterase-6-like	CCE
NW_019392777.1	LOC106670760	89918	92232	venom carboxylesterase-6-like	CCE
NW_019392777.1	LOC106670763	71786	75089	venom carboxylesterase-6-like	CCE
NW_019392638.1	LOC106670922	223021	230259	venom carboxylesterase-6-like	CCE
NW_019392665.1	LOC106667302	652726	655958	venom carboxylesterase-6-like	CCE
NW_019392793.1	LOC106663757	1353071	1359102	venom carboxylesterase-6-like	CCE
NW_019392634.1	LOC106662755	1017093	1017933	adult-specific cuticular protein ACP-20-like	Cuticle
NW_019394230.1	LOC106663419	1112100	1112505	adult-specific cuticular protein ACP-20-like	Cuticle
NW_019392660.1	LOC106668007	978871	979333	adult-specific cuticular protein ACP-20-like	Cuticle
NW_019392660.1	LOC106668008	995520	995988	adult-specific cuticular protein ACP-20-like	Cuticle
NW_019392801.1	LOC106669225	329958	330580	adult-specific cuticular protein ACP-20-like	Cuticle
NW_019392801.1	LOC106669244	317773	318220	adult-specific cuticular protein ACP-20-like	Cuticle
NW_019394221.1	LOC106670764	291792	292643	adult-specific cuticular protein ACP-20-like	Cuticle
NW_019392762.1	LOC106670985	377090	377578	adult-specific cuticular protein ACP-20-like	Cuticle
NW_019392801.1	LOC106669243	314545	321343	adult-specific cuticular protein ACP-20-like	Cuticle
NW_019392829.1	LOC106668974	111463	122731	adult-specific cuticular protein ACP-22-like	Cuticle
NW_019392769.1	LOC106662330	1412597	1419601	chitinase-3-like protein 2	Cuticle
NW_019392699.1	LOC106664620	1244558	1254915	chitinase-like protein 4	Cuticle
NW_019392637.1	LOC106663144	1377034	1384646	chitinase-like protein EN03	Cuticle
NW_019392640.1	LOC106672198	2860143	2862023	cuticle protein 1-like	Cuticle
NW_019392685.1	LOC106662952	763191	763978	cuticle protein 10.6-like	Cuticle
NW_019392675.1	LOC106662042	595496	597255	cuticle protein 12.5-like	Cuticle
NW_019392685.1	LOC106662986	756768	757614	cuticle protein 12.5-like	Cuticle
NW_019392685.1	LOC106663252	739604	742836	cuticle protein 12.5-like	Cuticle
NW_019392685.1	LOC106662949	644458	645845	cuticle protein 16.5-like	Cuticle
NW_019392685.1	LOC106662993	660245	660906	cuticle protein 16.5-like	Cuticle
NW_019392685.1	LOC106663240	771781	776163	cuticle protein 16.5-like	Cuticle
NW_019393130.1	LOC106664538	676107	677165	cuticle protein 18.6-like	Cuticle
NW_019392851.1	LOC106669685	67591	75016	cuticle protein 18.7-like	Cuticle
NW_019392851.1	LOC106670323	329822	331325	cuticle protein 18.7-like	Cuticle
NW_019392851.1	LOC106670437	54557	58081	cuticle protein 18.7-like	Cuticle
NW_019392922.1	LOC106669157	265243	287794	cuticle protein 19	Cuticle
NW_019392959.1	LOC106662738	66893	72056	cuticle protein 19-like	Cuticle
NW_019392747.1	LOC106670164	1087491	1092297	cuticle protein 19-like	Cuticle
NW_019392669.1	LOC106672090	961973	966399	cuticle protein 19-like	Cuticle
NW_019392669.1	LOC106672091	926720	944937	cuticle protein 19-like	Cuticle
NW_019392861.1	LOC106665192	209716	211152	cuticle protein 19-like	Cuticle
NW_019392689.1	LOC106665132	1133359	1135343	cuticle protein 2-like	Cuticle
NW_019392863.1	LOC106666081	1012356	1017859	cuticle protein 2-like	Cuticle
NW_019392920.1	LOC106666880	121808	126199	cuticle protein 21-like	Cuticle
NW_019392920.1	LOC106667149	117064	117615	cuticle protein 21-like	Cuticle
NW_019392647.1	LOC106668084	1807698	1811330	cuticle protein 21-like	Cuticle
NW_019392669.1	LOC106672092	975462	981311	cuticle protein 21-like	Cuticle
NW_019392633.1	LOC106668796	736551	743743	cuticle protein 21-like	Cuticle
NW_019393016.1	LOC106668980	61375	61860	cuticle protein 6.4-like	Cuticle
NW_019392685.1	LOC106662967	749624	750953	cuticle protein 64-like	Cuticle
NW_019392675.1	LOC106661691	571822	572607	cuticle protein 67-like	Cuticle
NW_019392881.1	LOC106664977	751992	752720	cuticle protein 7-like	Cuticle
NW_019392881.1	LOC106664992	847326	848130	cuticle protein 7-like	Cuticle
NW_019392881.1	LOC106664993	784330	785195	cuticle protein 7-like	Cuticle
NW_019392881.1	LOC106664994	829254	830461	cuticle protein 7-like	Cuticle
NW_019392881.1	LOC106664995	836386	836895	cuticle protein 7-like	Cuticle
NW_019392881.1	LOC106665141	825669	826488	cuticle protein 7-like	Cuticle
NW_019392881.1	LOC106665144	813522	814333	cuticle protein 7-like	Cuticle
NW_019392881.1	LOC106665145	818639	819577	cuticle protein 7-like	Cuticle
NW_019392644.1	LOC106670088	1098171	1100062	cuticle protein 7-like	Cuticle
NW_019392881.1	LOC106664996	854257	854768	cuticle protein 7-like	Cuticle
NW_019392993.1	LOC106666064	2456896	2458930	cuticle protein 7-like	Cuticle
NW_019392685.1	LOC106663264	827380	829182	cuticle protein 70 isoforms A and B-like	Cuticle
NW_019392728.1	LOC106665209	271279	280884	cuticle protein CP14.6-like	Cuticle
NW_019392675.1	LOC106662043	574693	581201	cuticle protein-like	Cuticle
NW_019392993.1	LOC106666062	2437772	2454768	cuticle protein-like	Cuticle
NW_019392993.1	LOC106666098	2462850	2468539	cuticle protein-like	Cuticle
NW_019392770.1	LOC106664154	576990	592635	endochitinase	Cuticle
NW_019392979.1	LOC106665267	2661	12567	endocuticle structural glycoprotein ABD-4-like	Cuticle
NW_019392979.1	LOC106665312	141880	145662	endocuticle structural glycoprotein ABD-4-like	Cuticle
NW_019392773.1	LOC106673133	29819	56248	endocuticle structural glycoprotein ABD-4-like	Cuticle
NW_019392832.1	LOC106672558	494386	495149	endocuticle structural glycoprotein ABD-5-like	Cuticle
NW_019392832.1	LOC106672559	499052	499735	endocuticle structural glycoprotein ABD-5-like	Cuticle
NW_019392822.1	LOC106665182	813529	825042	endocuticle structural glycoprotein SgAbd-1-like	Cuticle
NW_019392979.1	LOC106665194	33885	34615	endocuticle structural glycoprotein SgAbd-2-like	Cuticle
NW_019392979.1	LOC106665265	28428	29138	endocuticle structural glycoprotein SgAbd-2-like	Cuticle
NW_019392822.1	LOC106665280	723158	725314	endocuticle structural glycoprotein SgAbd-2-like	Cuticle
NW_019392822.1	LOC106665281	732013	734777	endocuticle structural glycoprotein SgAbd-2-like	Cuticle
NW_019392979.1	LOC106665190	103231	107539	endocuticle structural glycoprotein SgAbd-3-like	Cuticle
NW_019392719.1	LOC106661226	1430179	1435817	endocuticle structural glycoprotein SgAbd-8-like	Cuticle
NW_019392979.1	LOC106665307	162088	167574	endocuticle structural glycoprotein SgAbd-8-like	Cuticle
NW_019392822.1	LOC106665184	780550	784904	endocuticle structural glycoprotein SgAbd-9-like	Cuticle
NW_019392811.1	LOC106672421	827642	841408	larval cuticle protein 1-like	Cuticle
NW_019392979.1	LOC106665305	72345	74288	larval cuticle protein 16/17-like	Cuticle
NW_019392920.1	LOC106664047	77411	82689	larval cuticle protein A1A-like	Cuticle
NW_019392854.1	LOC106662714	414287	423622	larval cuticle protein A2B-like	Cuticle
NW_019393130.1	LOC106663020	646663	647367	larval cuticle protein A2B-like	Cuticle
NW_019393130.1	LOC106663472	664025	664742	larval cuticle protein A2B-like	Cuticle
NW_019393130.1	LOC106664854	625738	626515	larval cuticle protein A2B-like	Cuticle
NW_019393130.1	LOC106664863	630029	630899	larval cuticle protein A2B-like	Cuticle
NW_019392920.1	LOC106664944	33208	36857	larval cuticle protein A2B-like	Cuticle
NW_019392920.1	LOC106664954	18033	19719	larval cuticle protein A2B-like	Cuticle
NW_019392920.1	LOC106665779	134703	138892	larval cuticle protein A2B-like	Cuticle
NW_019394221.1	LOC112128313	284208	288241	larval cuticle protein A2B-like	Cuticle
NW_019393130.1	LOC106664300	673262	674032	larval cuticle protein A3A-like	Cuticle
NW_019392649.1	LOC106664492	1017882	1018792	larval cuticle protein A3A-like	Cuticle
NW_019392649.1	LOC106664494	1014291	1015173	larval cuticle protein A3A-like	Cuticle
NW_019392649.1	LOC106664495	1046176	1046953	larval cuticle protein A3A-like	Cuticle
NW_019393130.1	LOC106664847	622264	623309	larval cuticle protein A3A-like	Cuticle
NW_019392647.1	LOC106668088	1814837	1818873	larval cuticle protein A3A-like	Cuticle
NW_019392685.1	LOC106663241	780017	780782	larval cuticle protein F1-like	Cuticle
NW_019392708.1	LOC106672543	1008580	1011016	larval cuticle protein LCP-17-like	Cuticle
NW_019392979.1	LOC106665309	186959	198238	larval cuticle protein LCP-22-like	Cuticle
NW_019392822.1	LOC106665203	700405	706482	larval cuticle protein LCP-30-like	Cuticle
NW_019392675.1	LOC106661705	670277	676250	larval/pupal cuticle protein H1C-like	Cuticle
NW_019392685.1	LOC106662953	793130	801686	larval/pupal cuticle protein H1C-like	Cuticle
NW_019392683.1	LOC106662415	1725398	1739059	probable chitinase 10	Cuticle
NW_019394219.1	LOC106663441	2457055	2530941	probable chitinase 10	Cuticle
NW_019392640.1	LOC106672194	2848741	2856866	probable chitinase 2	Cuticle
NW_019392719.1	LOC106661029	1392866	1401379	pupal cuticle protein 20-like	Cuticle
NW_019393114.1	LOC106665200	1484	16460	pupal cuticle protein 27-like	Cuticle
NW_019392822.1	LOC106665180	517155	521561	pupal cuticle protein 36-like	Cuticle
NW_019392822.1	LOC106665279	570971	574856	pupal cuticle protein 36-like	Cuticle
NW_019394176.1	LOC106662985	18368	18922	pupal cuticle protein C1B-like	Cuticle
NW_019392675.1	LOC106661690	552737	572619	pupal cuticle protein C1B-like	Cuticle
NW_019392689.1	LOC106664983	1140222	1141153	pupal cuticle protein Edg-78E	Cuticle
NW_019392747.1	LOC112127002	513719	541601	pupal cuticle protein Edg-84A-like	Cuticle
NW_019392685.1	LOC112126514	768214	769391	pupal cuticle protein G1A-like	Cuticle
NW_019392851.1	LOC106666844	233508	234507	pupal cuticle protein-like	Cuticle
NW_019392851.1	LOC106669676	85988	88614	pupal cuticle protein-like	Cuticle
NW_019392851.1	LOC106670525	220047	220929	pupal cuticle protein-like	Cuticle
NW_019392851.1	LOC106666744	302740	306657	pupal cuticle protein-like	Cuticle
NW_019392851.1	LOC106670614	292169	295062	pupal cuticle protein-like	Cuticle
NW_019392763.1	LOC106666926	418843	424890	glutathione S-transferase 1-1-like	GST
NW_019392708.1	LOC106672932	1597703	1613296	glutathione S-transferase 1-like	GST
NW_019392654.1	LOC106672874	1227157	1235076	glutathione S-transferase C-terminal domain-containing protein homolog	GST
NW_019392673.1	LOC106669350	775187	776890	glutathione S-transferase theta-1-like	GST
NW_019392879.1	LOC106674273	108224	112470	glutathione S-transferase theta-1-like	GST
NW_019392763.1	LOC106663963	502888	504185	glutathione S-transferase-like	GST
NW_019392763.1	LOC106664023	493269	495040	glutathione S-transferase-like	GST
NW_019392644.1	LOC106670087	1037675	1040967	glutathione S-transferase-like	GST
NW_019392929.1	LOC106674256	126420	138992	glutathione S-transferase-like	GST
NW_019392743.1	LOC106663686	915216	922800	glutathione S-transferase-like	GST
NW_019392705.1	LOC106674292	92556	112962	glutathione S-transferase-like	GST
NW_019392860.1	LOC106660806	407581	412358	microsomal glutathione S-transferase 1	GST
NW_019392860.1	LOC106660807	401137	405986	microsomal glutathione S-transferase 1-like	GST
NW_019393002.1	LOC106666464	87719	92139	microsomal glutathione S-transferase 1-like	GST
NW_019392803.1	LOC112127332	7	886	acetylcholinesterase 1-like	Insecticide targets and nervous system
NW_019392803.1	LOC106669437	7080	7993	acetylcholinesterase-like	Insecticide targets and nervous system
NW_019394179.1	LOC106669386	14474	95844	acetylcholinesterase-like	Insecticide targets and nervous system
NW_019394179.1	LOC106669436	823	3373	acetylcholinesterase-like	Insecticide targets and nervous system
NW_019392637.1	LOC106671932	3045820	3055263	acetylcholinesterase-like	Insecticide targets and nervous system
NW_019392716.1	LOC106664272	1473387	1612281	acetylcholinesterase-like	Insecticide targets and nervous system
NW_019392777.1	LOC106670762	96556	101099	acetylcholinesterase-like	Insecticide targets and nervous system
NW_019392726.1	LOC106667833	70489	160309	sodium channel protein para	Insecticide targets and nervous system
NW_019392731.1	LOC106663917	736886	841540	acetylcholine receptor subunit alpha-L1	Insecticide targets and nervous system
NW_019392731.1	LOC106663856	368096	640645	acetylcholine receptor subunit alpha-like 1	Insecticide targets and nervous system
NW_019392752.1	LOC106667040	515203	667159	acetylcholine receptor subunit alpha-like 1	Insecticide targets and nervous system
NW_019392641.1	LOC106661487	1376370	1733207	acetylcholine receptor subunit alpha-like	Insecticide targets and nervous system
NW_019393021.1	LOC106663555	19562	130418	acetylcholine receptor subunit alpha-like	Insecticide targets and nervous system
NW_019392711.1	LOC106667659	730818	735387	acetylcholine receptor subunit alpha	Insecticide targets and nervous system
NW_019392645.1	LOC106670509	983067	1006610	acetylcholine receptor subunit beta-like 1	Insecticide targets and nervous system
NW_019392731.1	LOC106663897	854544	901879	acetylcholine receptor subunit beta-like 2	Insecticide targets and nervous system
NW_019392813.1	LOC106664183	3010999	3019778	sodium channel protein Nach-like	Insecticide targets and nervous system
NW_019392689.1	LOC112126565	745189	755441	sodium channel protein Nach-like	Insecticide targets and nervous system
NW_019392813.1	LOC106666198	3020164	3026288	sodium channel protein Nach-like	Insecticide targets and nervous system
NW_019392685.1	LOC106663131	573164	576724	sodium channel protein Nach-like	Insecticide targets and nervous system
NW_019392637.1	LOC106671947	2736171	2742098	sodium channel protein Nach-like	Insecticide targets and nervous system
NW_019392730.1	LOC106662446	1347727	1365982	sodium channel protein Nach	Insecticide targets and nervous system
NW_019392721.1	LOC106664013	654275	728579	choline O-acetyltransferase	Insecticide targets and nervous system
NW_019392994.1	LOC106663497	248717	283175	choline transporter-like protein 1	Insecticide targets and nervous system
NW_019392637.1	LOC106663199	1641739	1647995	choline transporter-like protein 1	Insecticide targets and nervous system
NW_019392699.1	LOC106664599	1393361	1399325	choline-phosphate cytidylyltransferase A-like	Insecticide targets and nervous system
NW_019392679.1	LOC106661366	581342	587489	choline/ethanolamine kinase	Insecticide targets and nervous system
NW_019392767.1	LOC106670009	34877	62279	cholinephosphotransferase 1	Insecticide targets and nervous system
NW_019392721.1	LOC106664045	2708877	2785986	high-affinity choline transporter 1	Insecticide targets and nervous system
NW_019393001.1	LOC106665165	1533	223145	muscarinic acetylcholine receptor DM1	Insecticide targets and nervous system
NW_019392673.1	LOC106669459	1193563	1544001	muscarinic acetylcholine receptor M3	Insecticide targets and nervous system
NW_019392721.1	LOC106664028	1129637	1924395	acid sphingomyelinase-like phosphodiesterase 3a	Other detox
NW_019394227.1	LOC106673997	1409312	1560623	acid sphingomyelinase-like phosphodiesterase 3b	Other detox
NW_019392903.1	LOC106673346	44063	57038	alcohol dehydrogenase [NADP(+)]-like	Other detox
NW_019394228.1	LOC106665551	1116919	1123701	alcohol dehydrogenase class-3	Other detox
NW_019392658.1	LOC106663326	1385714	1415831	aldehyde dehydrogenase family 3 member B1-like	Other detox
NW_019392831.1	LOC106663925	329070	335035	aldehyde dehydrogenase dimeric NADP-preferring-like	Other detox
NW_019392772.1	LOC106662070	792027	802270	aldehyde dehydrogenase mitochondrial-like	Other detox
NW_019392772.1	LOC106662313	777412	786641	aldehyde dehydrogenase mitochondrial-like	Other detox
NW_019393245.1	LOC106673635	875	2398	aldehyde dehydrogenase mitochondrial-like	Other detox
NW_019394178.1	LOC106664902	638588	657496	alpha-aminoadipic semialdehyde dehydrogenase	Other detox
NW_019392779.1	LOC106667764	768597	956181	aryl hydrocarbon receptor	Other detox
NW_019392714.1	LOC106672777	458134	463171	aryl hydrocarbon receptor nuclear translocator homolog	Other detox
NW_019392643.1	LOC106661160	1080074	1199232	aryl hydrocarbon receptor nuclear translocator homolog	Other detox
NW_019392939.1	LOC112127883	115521	218774	aryl hydrocarbon receptor nuclear translocator-like protein 1	Other detox
NW_019392631.1	LOC106662809	346739	535797	bifunctional heparan sulfate N-deacetylase/N-sulfotransferase	Other detox
NW_019394202.1	LOC106666582	1886643	1895153	carbohydrate sulfotransferase 11	Other detox
NW_019392800.1	LOC106666671	437313	536222	carbohydrate sulfotransferase 11	Other detox
NW_019392680.1	LOC106668062	1119696	1129356	carbohydrate sulfotransferase 11	Other detox
NW_019392957.1	LOC106666364	578767	616784	carbohydrate sulfotransferase 4-like	Other detox
NW_019392957.1	LOC106666406	692185	699202	cytochrome b5	Other detox
NW_019392630.1	LOC106670348	226656	227971	cytochrome b5 domain-containing protein 1	Other detox
NW_019392796.1	LOC106665027	62293	70934	cytochrome b5 reductase 4	Other detox
NW_019392748.1	LOC106665775	1618736	1624233	cytochrome b5-like	Other detox
NW_019393008.1	LOC112128019	209329	210083	cytochrome b5-related protein-like	Other detox
NW_019392764.1	LOC106661542	512150	523899	cytochrome b5-related protein-like	Other detox
NW_019392675.1	LOC106668953	2613630	2626277	epoxide hydrolase 4-like	Other detox
NW_019392860.1	LOC106660930	365781	370507	epoxide hydrolase 4-like	Other detox
NW_019392638.1	LOC106670929	109262	138520	estrogen sulfotransferase-like	Other detox
NW_019392640.1	LOC106672175	1462403	1467250	estrogen sulfotransferase-like	Other detox
NW_019392993.1	LOC106666127	3311565	3314020	galactosylceramide sulfotransferase-like	Other detox
NW_019392850.1	LOC106673145	508758	518319	heparan sulfate 2-O-sulfotransferase 1	Other detox
NW_019392781.1	LOC106665955	529446	602890	heparan sulfate 2-O-sulfotransferase pipe	Other detox
NW_019392694.1	LOC106674312	1504524	1552194	heparan sulfate glucosamine 3-O-sulfotransferase 1	Other detox
NW_019392636.1	LOC106669891	827366	854933	heparan sulfate glucosamine 3-O-sulfotransferase 6	Other detox
NW_019392793.1	LOC106663693	690375	702355	heparan-sulfate 6-O-sulfotransferase 1	Other detox
NW_019392803.1	LOC106667598	787421	811734	indole-3-acetaldehyde oxidase-like	Other detox
NW_019392677.1	LOC106673826	942107	962765	juvenile hormone epoxide hydrolase 1-like	Other detox
NW_019394213.1	LOC112128252	409405	415561	L-aminoadipate-semialdehyde dehydrogenase-phosphopantetheinyl transferase	Other detox
NW_019392673.1	LOC106668336	1948364	1986143	NADPH--cytochrome P450 reductase	Other detox
NW_019392647.1	LOC106668191	1519656	1527622	NADPH-dependent diflavin oxidoreductase 1	Other detox
NW_019394219.1	LOC106666428	731832	738671	NADPH adrenodoxin oxidoreductase mitochondrial	Other detox
NW_019392722.1	LOC106674102	1450387	1498141	Niemann-Pick C1 protein	Other detox
NW_019392936.1	LOC106670210	98823	108522	Niemann-Pick type protein homolog 1B-like	Other detox
NW_019392886.1	LOC106673939	727838	731368	phenoloxidase 2	Other detox
NW_019392795.1	LOC106667591	316208	321043	probable methylmalonate-semialdehyde dehydrogenase [acylating] mitochondrial	Other detox
NW_019392742.1	LOC106664801	1238897	1243972	protein-tyrosine sulfotransferase	Other detox
NW_019392696.1	LOC106670655	575979	582581	repressor of RNA polymerase III transcription MAF1 homolog	Other detox
NW_019392638.1	LOC106670919	815190	988569	segmentation protein cap'n'collar	Other detox
NW_019392663.1	LOC106671553	462453	474509	succinate-semialdehyde dehydrogenase mitochondrial	Other detox
NW_019392631.1	LOC106662801	125680	145906	sulfotransferase 1 family member D1-like	Other detox
NW_019392631.1	LOC106662802	116762	165595	sulfotransferase 1C1-like	Other detox
NW_019392765.1	LOC106663680	14787	31692	sulfotransferase 1C4-like	Other detox
NW_019392679.1	LOC106661337	394571	398165	sulfotransferase 4A1-like	Other detox
NW_019392686.1	LOC106661186	1069185	1075697	sulfotransferase family cytosolic 1B member 1-like	Other detox
NW_019392716.1	LOC106664404	1930673	1932818	sulfotransferase family cytosolic 1B member 1-like	Other detox
NW_019392742.1	LOC106666818	1771166	1773352	transcription factor MafB	Other detox
NW_019392709.1	LOC106669401	1562469	1564464	transcription factor MafK	Other detox
NW_019392696.1	LOC106670655	575979	582581	repressor of RNA polymerase III transcription MAF1 homolog	Other detox
NW_019393013.1	LOC106667952	34961	111566	probable G-protein coupled receptor 158	Other detox
NW_019393512.1	LOC112128143	30471	45678	probable G-protein coupled receptor 83	Other detox
NW_019392712.1	LOC106669197	1892100	2330018	probable G-protein coupled receptor CG31760	Other detox
NW_019392630.1	LOC106670401	468551	528616	probable G-protein coupled receptor CG31760	Other detox
NW_019392742.1	LOC106664904	920092	1021672	probable G-protein coupled receptor Mth-like 1	Other detox
NW_019392698.1	LOC106670699	735577	743099	probable G-protein coupled receptor Mth-like 5	Other detox
NW_019392679.1	LOC106661588	1369475	1372931	cytochrome P450 18a1	P450
NW_019392802.1	LOC106669063	661471	669431	cytochrome P450 302a1 mitochondrial	P450
NW_019392679.1	LOC106661634	1331257	1363174	cytochrome P450 306a1	P450
NW_019392731.1	LOC106668669	4269610	4281806	cytochrome P450 307a1-like	P450
NW_019392793.1	LOC106663742	1013009	1020204	cytochrome P450 315a1 mitochondrial	P450
NW_019392664.1	LOC106662345	1182141	1185651	cytochrome P450 4C1-like	P450
NW_019392689.1	LOC106665122	1062167	1069390	cytochrome P450 4C1-like	P450
NW_019392801.1	LOC106669268	1599	16364	cytochrome P450 4C1-like	P450
NW_019392702.1	LOC106673663	1559979	1568275	cytochrome P450 4C1-like	P450
NW_019392703.1	LOC106666332	337054	346222	cytochrome P450 4C1-like	P450
NW_019392703.1	LOC106666379	324489	328820	cytochrome P450 4C1-like	P450
NW_019392678.1	LOC106667061	997347	1013904	cytochrome P450 4c3	P450
NW_019393086.1	LOC106666149	416683	430861	cytochrome P450 4g15-like	P450
NW_019393086.1	LOC106666150	394289	404788	cytochrome P450 4g15-like	P450
NW_019392993.1	LOC106666181	3657260	3663526	cytochrome P450 4g15-like	P450
NW_019392993.1	LOC106666182	3669602	3682596	cytochrome P450 4g15-like	P450
NW_019392751.1	LOC106672025	472315	475079	cytochrome P450 4V2-like	P450
NW_019393011.1	LOC106663845	1379924	1384041	cytochrome P450 6a2-like	P450
NW_019393011.1	LOC106663846	1347676	1361025	cytochrome P450 6a2-like	P450
NW_019393218.1	LOC106664001	2462	3424	cytochrome P450 6a2-like	P450
NW_019392721.1	LOC106663982	1845460	1853897	cytochrome P450 6B1-like	P450
NW_019392665.1	LOC106667256	616424	622095	cytochrome P450 6B1-like	P450
NW_019392721.1	LOC106663981	1865271	1876491	cytochrome P450 6B1-like	P450
NW_019392721.1	LOC106663983	1827917	1838338	cytochrome P450 6B5-like	P450
NW_019392691.1	LOC106670428	979767	988537	cytochrome P450 6j1-like	P450
NW_019392691.1	LOC106670429	905360	913829	cytochrome P450 6j1-like	P450
NW_019392694.1	LOC106674131	1193629	1200458	cytochrome P450 6j1-like	P450
NW_019392661.1	LOC106662622	361896	365391	cytochrome P450 6k1-like	P450
NW_019392942.1	LOC106665507	40597	49096	cytochrome P450 6k1-like	P450
NW_019392638.1	LOC106670925	198636	208352	cytochrome P450 9e2-like	P450
NW_019392638.1	LOC106670912	242129	253284	cytochrome P450 9e2-like	P450
NW_019392647.1	LOC106668127	1215470	1256385	ecdysone 20-monooxygenase	P450
NW_019394148.1	LOC106666447	129498	133257	heme oxygenase 1	P450
NW_019392965.1	LOC106664686	15481	124122	NADPH oxidase 5	P450
NW_019392695.1	LOC106664146	1420309	1432335	probable cytochrome P450 301a1 mitochondrial	P450
NW_019392657.1	LOC106665205	2128592	2140338	probable cytochrome P450 303a1	P450
NW_019392939.1	LOC106662677	266752	272174	probable cytochrome P450 305a1	P450
NW_019392644.1	LOC106670089	818922	821824	probable cytochrome P450 49a1	P450
NW_019392935.1	LOC106672902	221932	265202	probable cytochrome P450 49a1	P450
NW_019392765.1	LOC106663722	334283	347144	probable cytochrome P450 6a13	P450
NW_019392638.1	LOC106670924	236123	242221	probable cytochrome P450 6a13	P450
NW_019392665.1	LOC106667291	552269	559967	probable cytochrome P450 6a14	P450
NW_019392668.1	LOC106670277	1276458	1279945	probable cytochrome P450 6a14	P450
NW_019392665.1	LOC106673710	518591	524400	probable cytochrome P450 6a14	P450
NW_019392665.1	LOC106667404	575815	586206	probable cytochrome P450 6a14	P450
NW_019392665.1	LOC106667287	526060	538429	probable cytochrome P450 6a14	P450
NW_019392665.1	LOC106667392	591986	601172	probable cytochrome P450 6a14	P450
NW_019393645.1	LOC106673506	445	971	probable cytochrome P450 6a17	P450
NW_019393105.1	LOC106673503	4880	6517	probable cytochrome P450 6a18	P450
NW_019392677.1	LOC106673525	2953292	2955150	probable cytochrome P450 6a18	P450
NW_019392756.1	LOC106662957	244716	249453	probable cytochrome P450 6a20	P450
NW_019392667.1	LOC106673495	3231079	3232890	probable cytochrome P450 6d5	P450
NW_019392667.1	LOC106673892	3213924	3215662	probable cytochrome P450 6d5	P450
NW_019393228.1	LOC112128126	8	1146	probable cytochrome P450 9f2	P450
NW_019393228.1	LOC112128127	1798	2730	probable cytochrome P450 9f2	P450
NW_019392880.1	LOC106672837	116018	126694	probable cytochrome P450 CYP44	P450
NW_019392655.1	LOC106668215	711818	716899	catalase-like	Redox homeostasis
NW_019392973.1	LOC106669210	11971	23778	catalase-like	Redox homeostasis
NW_019392930.1	LOC106665783	214657	218440	catalase-like	Redox homeostasis
NW_019392939.1	LOC106663060	431188	468198	catalase	Redox homeostasis
NW_019392641.1	LOC106669936	1026998	1054250	superoxide dismutase [Cu-Zn] 2-like	Redox homeostasis
NW_019392641.1	LOC106669934	990484	1009113	superoxide dismutase [Cu-Zn]-like	Redox homeostasis
NW_019392877.1	LOC106672504	204708	214564	superoxide dismutase [Cu-Zn]	Redox homeostasis
NW_019392805.1	LOC106673167	45449	47354	superoxide dismutase [Mn] mitochondrial-like	Redox homeostasis
NW_019392708.1	LOC106672941	1425364	1431085	superoxide dismutase [Mn] mitochondrial-like	Redox homeostasis
NW_019392643.1	LOC106661134	1893718	1906435	thioredoxin reductase 1 cytoplasmic-like	Redox homeostasis
NW_019392751.1	LOC106672011	195105	198796	thioredoxin reductase 1 cytoplasmic-like	Redox homeostasis
NW_019392687.1	LOC106664858	211896	221426	thioredoxin reductase 1 mitochondrial	Redox homeostasis
NW_019392777.1	LOC106670865	444448	450100	thioredoxin reductase SEP1-like	Redox homeostasis
NW_019392823.1	LOC106665860	561145	563013	thioredoxin reductase-like selenoprotein T homolog CG3887	Redox homeostasis
NW_019392656.1	LOC112126170	2844561	2845475	2-hydroxyacylsphingosine 1-beta-galactosyltransferase-like	UDPGT
NW_019392677.1	LOC106673665	3587699	3601102	beta-13-galactosyltransferase 1-like	UDPGT
NW_019393055.1	LOC106671051	291110	292588	beta-13-galactosyltransferase 5	UDPGT
NW_019392645.1	LOC106670458	1253976	1266529	beta-13-galactosyltransferase 5-like	UDPGT
NW_019392677.1	LOC106673839	1481825	1589325	beta-13-galactosyltransferase 5	UDPGT
NW_019392777.1	LOC106670905	131183	132566	beta-13-galactosyltransferase 6-like	UDPGT
NW_019392748.1	LOC106665695	1422092	1423512	beta-13-galactosyltransferase brn	UDPGT
NW_019392641.1	LOC106661293	2358243	2389688	beta-13-glucosyltransferase	UDPGT
NW_019392652.1	LOC112128463	1861433	1863900	beta-14-galactosyltransferase 1-like	UDPGT
NW_019392678.1	LOC106667087	1046741	1089426	beta-14-galactosyltransferase 4-like	UDPGT
NW_019392686.1	LOC106661089	1083927	1089202	beta-14-glucuronyltransferase 1-like	UDPGT
NW_019392713.1	LOC106673052	913	9339	beta-14-glucuronyltransferase 1-like	UDPGT
NW_019392795.1	LOC106667582	1045338	1159812	beta-14-glucuronyltransferase 1	UDPGT
NW_019392864.1	LOC106673158	954434	975800	beta-14-glucuronyltransferase 1	UDPGT
NW_019392897.1	LOC106664216	221340	231007	ceramide glucosyltransferase	UDPGT
NW_019392776.1	LOC106672624	1378977	1388148	dolichyl pyrophosphate Man9GlcNAc2 alpha-13-glucosyltransferase	UDPGT
NW_019392746.1	LOC106669303	2402639	2409097	dolichyl-diphosphooligosaccharide--protein glycosyltransferase 48 kDa subunit	UDPGT
NW_019392737.1	LOC106665665	863688	865714	dolichyl-diphosphooligosaccharide--protein glycosyltransferase subunit 1	UDPGT
NW_019392666.1	LOC106660789	1354383	1361119	dolichyl-diphosphooligosaccharide--protein glycosyltransferase subunit 2	UDPGT
NW_019392636.1	LOC106669900	1353854	1358483	dolichyl-diphosphooligosaccharide--protein glycosyltransferase subunit 4	UDPGT
NW_019392733.1	LOC106665335	1252922	1255661	dolichyl-diphosphooligosaccharide--protein glycosyltransferase subunit DAD1	UDPGT
NW_019392699.1	LOC106664591	1401595	1407248	dolichyl-diphosphooligosaccharide--protein glycosyltransferase subunit STT3A	UDPGT
NW_019392760.1	LOC106669873	776208	786231	dolichyl-diphosphooligosaccharide--protein glycosyltransferase subunit STT3B	UDPGT
NW_019392817.1	LOC106672378	637809	642900	dolichyl-phosphate beta-glucosyltransferase	UDPGT
NW_019392679.1	LOC106661495	1708165	1764544	fringe glycosyltransferase	UDPGT
NW_019392734.1	LOC106661064	464435	477826	galactosylgalactosylxylosylprotein 3-beta-glucuronosyltransferase 2-like	UDPGT
NW_019392784.1	LOC106668840	23115	31245	glycoprotein-N-acetylgalactosamine 3-beta-galactosyltransferase 1-like	UDPGT
NW_019392688.1	LOC106662171	3728607	3743437	glycoprotein-N-acetylgalactosamine 3-beta-galactosyltransferase 1-like	UDPGT
NW_019392713.1	LOC106661464	1372312	1498363	glycosyltransferase 25 family member	UDPGT
NW_019392666.1	LOC106674402	1290179	1295488	glycosyltransferase-like domain-containing protein 1	UDPGT
NW_019392635.1	LOC106661801	1935966	1940046	lactosylceramide 4-alpha-galactosyltransferase-like	UDPGT
NW_019392662.1	LOC106668751	350058	351439	lactosylceramide 4-alpha-galactosyltransferase-like	UDPGT
NW_019392723.1	LOC106671962	976837	986126	O-glucosyltransferase rumi homolog	UDPGT
NW_019392807.1	LOC106664743	367903	383963	probable dolichyl pyrophosphate Glc1Man9GlcNAc2 alpha-13-glucosyltransferase	UDPGT
NW_019392706.1	LOC106666658	1088646	1092399	putative Dol-P-Glc:Glc(2)Man(9)GlcNAc(2)-PP-Dol alpha-12-glucosyltransferase	UDPGT
NW_019392656.1	LOC106669691	1296114	1309595	UDP-glucose:glycoprotein glucosyltransferase	UDPGT
NW_019392656.1	LOC106669680	2850533	2871761	UDP-glucuronosyltransferase 2A3-like	UDPGT
NW_019392795.1	LOC106667555	116513	121174	UDP-glucuronosyltransferase 2B4-like	UDPGT
NW_019392683.1	LOC106662520	2480196	2484164	xylosylprotein 4-beta-galactosyltransferase	UDPGT
